# *De novo* assembly of the whole genome of Moth bean (*Vigna aconitifolia*), an underutilized *Vigna* species of India

**DOI:** 10.1101/2023.05.18.540937

**Authors:** Sandhya Suranjika, Seema Pradhan, Rajwant K. Kalia, Nrisingha Dey

## Abstract

As a fast-growing legume species, moth bean (*Vigna aconitifolia)* has a unique habit of sustaining in conditions of higher temperatures and drought. This grain legume is also valued for it seeds which have one of the highest contents of proteins amongst all grain legumes. This plant can be a rich source of genomic resources, which can be applied to improve abiotic stress response in allied grain legumes and also help understand the biological processes governing their overall development. Here we generate a *de novo* genome assembly of *Vigna aconitifolia* using PacBio High-Fidelity reads and Hi-C sequencing data, with a total size of 409 Mb and contig N50 of more than 30Mb. We also annotated the genome for repeat sequences, found that the moth bean genome comprises of about 54% of repetitive sequences, and predicted 36950 protein-coding genes. Using the available RNA-Seq data for moth bean, we have developed a differential expression profile for various tissues of moth bean using the whole genome as a reference and identified simple sequence repeats that could be developed into viable molecular markers. This nascent study will provide insight into the identification of agronomically important genes and accelerate the genetic improvement of moth bean as well as other legume crops.
