## Supplementary Table S1 for "*De novo* assembly of the whole genome of Moth bean (*Vigna aconitifolia*), an underutilized *Vigna* species of India"

### Sheet: Expression matrix for moth bean
Supplementary table S1: Differential gene expression analysis for tisuues of moth bean
Gene ID	Leaf1	Leaf2	Leaf3	Root1	Root2	Root3	Flower1	Flower2	Flower3	Pod1	Pod2	Pod3	Seed_Early1	Seed_Early2	Seed_Early3	Seed_Late1	Seed_Late2	Seed_Late3
g5429.t1	0	0.219	0	0	0	0	0.301	0.607	0.178	159.689	168.579	187.135	139.2	151.596	126.024	0	0	0
g17857.t2	1758.48	1755.72	1783.44	1.086	1.068	0.752	219.575	224.76	231.305	438.465	449.171	464.261	0	0	0	0.124	0.059	0
g4451.t1	0	0.142	0	0.096	0.069	0.034	2.045	1.796	1.914	3.078	2.794	3.407	571.666	590.442	549.471	7315.49	7809.76	7749.77
g601.t1	0	0	0	1.459	1.433	0	0	0	0	49.86	53.545	47.419	48174.3	45327.4	52166.8	1179.24	1234.38	1324.88
g6787.t1	0	0	0	0	0	0	154.057	153.337	163.665	0	0	0	0	0	0	0	0	0
g18252.t1	732.947	653.246	674.232	0.13	0	0	20.151	16.705	16.13	17.941	19.381	16.76	6.373	4.87	2.37	0	0	0
g8382.t1	0	0	0	0	0	0	381.281	383.867	383.795	0	0	0.538	0	0	0	0	0	0
g15814.t1	0	0	0	0.148	0.13	0.06	0	0.047	0.062	0.645	0.639	0.791	27013.5	27769.7	28580.5	254.94	261.187	269.177
g16511.t1	0	0	0	0.052	0	0	0.162	0	0.193	0.37	0.841	0.219	8662.83	9219.97	8969.67	6500.49	6510.14	6464.55
g24402.t1	0	0	0.075	1.528	1.277	1.691	71.182	72.169	71.962	553.805	558.417	507.086	9.994	8.293	9.174	1.252	0.839	0.39
g17435.t1	0	0	0.05	0.399	0.391	0.342	0.023	0.054	0	3.447	3.556	4.207	120364	131284	123124	3215.31	3404.31	3211.33
g2383.t1	0	0	0	0	0	0	247.475	267.774	234.238	0.026	0	0.034	0	0	0	0	0	0
g5590.t1	0	0	0	11.333	10.283	10.977	2.13	1.812	2.585	487.173	431.314	520.968	284.142	201.44	295.184	0	0	0
g19251.t1	0	0	0	0	0	0	215.446	208.016	206.222	0	0	0	0	0	0	0	0	0
g5593.t1	0	0	0	0	0	0	0.1	0.148	0.178	1025.43	976.594	1052.75	619.783	606.885	572.648	0.172	0	0
g14296.t2	0.136	0	0.062	0	0	0	0	0	0.154	195.562	206.545	191.594	627.967	598.434	630.883	0	0.449	0.536
g22015.t2	0	0	0	0	0	0.043	144.024	141.71	139.555	0.052	0	0.093	0.07	0	0	0	0	0.107
g22883.t2	0	0	0	0	0	0	0	0.171	0	0.292	0	0.395	2282.27	2355.25	1892.36	727.4	661.678	665.306
g20541.t1	0	0	0.1	0.139	0	0.12	22.089	23.051	22.428	86.885	87.053	96.537	49.352	53.884	47.846	0.124	0	0
g3422.t1	0	0	0	60.607	75.229	66.347	17.844	17.374	20.506	38.891	34.988	43.591	349.79	348.582	339.635	136.166	140.29	136.605
g11721.t1	354.369	311.879	325.263	0.79	1.094	1.444	21.819	20.251	20.993	48.579	42.195	47.924	8.464	8.766	10.14	0	0	0
g29529.t2	0	0	0	0	0	0	0	0	0	137.114	152.789	180.008	3186.73	2583.69	2779.64	0	0	0
g28031.t1	0	0	0	0	0	0	0.309	0.661	0	0	0	0	4519.88	5186.23	4417.07	20927.8	20829.2	19183
g8381.t1	497.535	410.188	487.857	39.817	43.277	44.394	24.049	23.261	27.568	22.059	26.939	22.052	0.547	0.272	0.278	0	0	0
g24629.t1	0	0	0.162	0	0	0	61.535	53.085	59.428	192.424	185.657	196.575	181.843	187.261	183.045	0.583	0.556	0.516
g5652.t1	0	0	0	0	0	0	0	0	0	2.149	2.303	1.708	4168.32	3972.33	4762.91	219.02	222.019	226.603
g9911.t1	0	0	0	1.086	0.417	0.965	50.877	53.839	54.396	260.793	261.544	288.703	11.58	15.426	11.559	0.956	0.166	0.604
g12771.t1	128.298	138.21	141.358	0	0	0	152.506	152.139	152.12	880.92	946.598	890.602	26.585	19.336	25.24	0	0	0
g28083.t1	0	0	0	136.29	134.052	142.364	0.077	0	0	0	0.123	0.236	0	0	0	0	0	0
g27120.t1	470.39	531.846	484.266	0	0.087	0.094	154.999	163.338	153.37	221.825	236.925	218.198	1.053	1.017	1.244	0	0	0
g26990.t2	0	0	0	0	0	0	471.511	534.855	517.793	331.826	327.893	281.047	56.988	41.938	57.181	0	0	0
g10184.t2	983.152	952.64	1098.76	75.761	75.402	70.012	11.361	12.987	12.92	87.607	88.279	80.484	5.39	3.638	9.877	0.01	0.02	0
g27233.t1	827.437	958.882	798.843	2.11	1.337	2.699	53.122	56.188	51.764	170.331	184.589	186.495	16.984	21.127	22.05	0	0	0
g19283.t3	0.037	0	0	0.452	0.234	0.231	5.75	5.179	5.966	101.344	98.692	107.281	91.055	89.777	81.734	0	0	0.107
g27393.t2	0	0	0	19.635	22.911	22.363	0	1.159	0.864	0	0	0	0	0	0	0	0	0
g27356.t2	0	0	0	0	0	0	0	0	0.324	291.568	268.567	232.686	787.674	630.289	815.274	0	0.127	0.117
g22514.t4	0.16	0.206	0.162	6.131	6.401	6.928	175.027	178.472	178.26	783.212	796.901	768.47	53.479	55.76	57.24	6.76	5.587	6.964
g1267.t1	0.222	0	0.137	3.804	3.387	3.545	67.007	67.643	68.072	1432.58	1403.73	1257.94	125.473	110.245	138.242	0	0	0.214
g15873.t2	0	0	0	136.958	136.041	127.245	1.783	1.493	0.864	23.95	25.713	22.094	102.916	102.783	109.242	0	0	0
g5699.t2	1553.4	1330.74	1629.94	0.46	0.234	0.137	227.617	220.342	245.992	51.304	47.047	41.269	62.435	68.25	71.418	0.602	0.965	1.802
g14688.t1	0	0.103	0.1	0.069	0.069	0	8.467	8.609	7.88	3.172	2.417	1.481	5031.12	5085.35	5056.31	390.399	397.167	384.578
g4994.t1	0	0	0.075	612.062	521.095	686.792	1.219	1.4	2.138	0.215	0.07	0.278	0.561	0.43	0.337	0	0	0
g25421.t1	0	0	0	0	0	0	228.535	247.414	230.116	0	0	0	0	0	0	0	0	0
g17431.t1	0	0	0.05	0.399	0.356	0.179	0.594	0.731	0.671	0.077	0.508	0.269	62670.2	67243.2	66427	1953.09	1958.33	1889.08
g2594.t1	0	0	0	0	0	0	0	0	0	0	0	0	2923.15	2774.13	3105.63	57.719	59.79	58.45
g16844.t1	0	0	0	0	0	0	0	0	0	0	0	0	2.99	0.401	1.551	266.853	252.197	261.872
g7293.t1	0	0	0	0	0	0	0	0	0	4.719	4.475	3.954	992.523	1070.67	964.637	0.535	0.917	0.623
g18687.t1	0.049	0.077	0	0.113	0.052	0	0.131	0	0	0.172	0.088	0.118	95.575	100.649	88.742	1203.64	1200.15	1168.29
g23480.t1	0	0	0	0	0	0	214.003	241.091	206.052	0	0	0	0	0	0	0	0	0
g16705.t1	34.487	33.825	32.858	0.026	0	0	0.023	0	0	0	0	0	0	0	0	0.124	0	0
g25456.t1	0	0	0	0.208	0.182	0.12	0.525	0.459	0.455	5.416	5.824	4.863	17977.7	17606.2	19113.9	6.836	7.469	6.389
g6781.t1	0	0	0	0	0	0	175.583	176.209	190.169	0	0	0	0	0	0	0	0	0
g22668.t1	3803.06	3840.8	3566.66	0.122	0.625	0.555	86.912	81.968	78.56	179.882	202.569	189.97	2.274	1.461	1.756	0	0	0.37
g18529.t1	0	0	0	0	0	0	0	0	0	0	0	0	4958.11	4436.69	5845.1	2.419	2.701	3.604
g6957.t1	500.336	513.054	491.299	0.208	0.139	0.094	1077.46	1089.9	1114.22	936.195	938.795	902.894	0.07	0	0	0	0	0
g13879.t1	0	0	0	0	0	0	170.126	168.385	166.637	0	0	0	0	0	0	0.21	0.098	0
g6956.t1	0	0	0	305.336	303.964	304.264	1.412	1.143	1.189	0.034	0.105	0.034	0	0	0	0	0	0.01
g5699.t1	1553.4	1330.74	1629.94	0.46	0.234	0.137	227.617	220.342	245.992	51.304	47.047	41.269	62.435	68.25	71.418	0.602	0.965	1.802
g26989.t1	2825.65	2783.94	2691.36	12.384	14.617	15.53	163.219	161.363	161.975	909.907	944.61	893.42	0	0.072	0	0.115	0.751	0.205
g21723.t1	0	0	0	2165.7	2205.52	2101.02	0.139	0.28	0.324	0	0	0.177	0.575	0	0	50.816	54.174	51.535
g27077.t1	0	0	0	37.568	35.417	38.055	0	0.031	0.039	0.069	0.044	0.067	0	0	0	0	0	0
g20954.t1	0.049	0.167	0.025	0.365	0.33	0.316	0.525	0.63	0.409	0.404	0.464	0.412	446.853	455.633	451.291	2261.81	2260.45	2307.36
g1590.t1	0	0	0	0	0	0.094	0	0	0	76.887	81.369	75.057	8215.04	7876.74	8679.09	31.914	34.439	31.022
g14664.t2	0	0	0	303.773	292.638	292.749	0	0	0	0	0	0	0	0	0	0	0	0
g5094.t1	0.037	0	0.037	3.448	3.587	3.596	0.1	0.319	0.178	2031.12	2001.23	2061.19	1728.73	1767.67	1706.15	0.086	0.166	0.185
g13900.t1	0.16	0	0.15	0.104	0.052	0	0	0.054	0	0.069	0.07	0.067	416.282	443.659	414.463	7545.96	7793.48	7524.97
g7595.t1	0	0	0	0	0	0	0	0	0	0	0	0.042	67.782	73.363	66.385	256.155	260.455	242.82
g22100.t1	0	0	0	629.57	592.259	680.087	0.741	1.19	0	0	0	0	0	1.49	0	0	0	0
g27751.t1	488.232	545.36	635.288	1.112	0.495	0	16.987	25.368	14.865	71.91	76.876	28.724	0	0	0	0	0	0
g23443.t1	0	0	0.087	0.182	0.113	0.12	1.845	1.625	2.007	54.106	51.969	47.436	32.467	35.106	34.034	0	0	0
g18917.t1	388.449	474.531	401.99	0.234	0.087	0	24.365	26.107	22.305	0.653	0.806	0.732	0.337	0.158	0	0	0	0
g29529.t1	0	0	0.05	0.217	0.113	0.162	0.147	0.397	0.216	78.125	78.251	63.497	2712.87	3868.8	2855.37	0.191	0.293	0.166
g21724.t1	0	0	0	14727	15187.3	14264.1	0	0	0.162	2.871	2.128	3.492	0	0	0	0	0	0
g17436.t1	0	0	0	0.174	0.096	0	0.116	0.21	0.069	0.731	0.569	0.429	4531.44	4796.03	4418.64	1001.35	1001.32	982.706
g5589.t1	0	0	0	0.052	0	0.06	0	0	0	690.722	692.341	725.426	634.044	634.471	625.089	0.096	0.176	0.078
g11756.t1	0	0	0	4.029	4.681	4.809	45.242	47.408	47.697	761.729	727.915	762	527.872	544.665	520.968	0	0	0
g6782.t1	0	0	0	0	0	0	209.812	212.06	219.798	0	0	0	0	0	0	0	0	0
g10446.t1	0	0	0	0.643	0.738	0.513	1.984	2.279	1.899	114.265	114.71	119.708	46.854	55.087	43.032	0.229	0.215	0.097
g7750.t2	5462.87	5696.69	5367.5	0.096	0	0	144.842	142.636	141.446	968.346	1006.23	814.535	157.307	136.614	211.855	0	0	0
g14236.t2	0	0	0	0	0	0	287.207	278.412	286.773	0	0	0	0	0	0	0	0	0
g2243.t1	0	0	0	0	0	0	395.258	396.979	391.714	0	0	0	0	0	0	0.172	0.38	0.448
g24481.t1	347.817	388.423	360.266	0.391	1.034	0.991	5.109	4.184	7.201	13.007	22.49	9.802	0.449	1.418	0.658	0	0	0
g14387.t1	2241.82	2053.45	2318.53	0.686	0.565	0.641	3.303	4.923	2.246	36.157	34.707	21.219	0.547	1.189	1.127	0	0	0
g19944.t3	2876	3598.75	2692.53	2.544	1.798	0	3.558	4.347	6.36	0.885	1.848	1.346	0.267	0.258	0	0.564	0	0
g20504.t1	0	0	0	189.507	191.077	190.773	0.054	0.171	0.031	0.077	0.324	0	1.6	1.619	1.39	0.296	0	0.263
g6692.t2	0	0	0	0	0	0	0	0	0	0.963	1.524	2.869	399.578	391.881	365.241	22.124	22.66	22.188
g13082.t1	49.306	44.045	47.223	0.174	0.078	0.205	0.756	0.412	0.332	0	0	0.042	0	0	0	0	0	0.049
g10582.t1	700.496	753.807	752.48	194.648	192.805	194.472	0.918	1.034	0.834	0.275	0.333	0.16	0	0.029	0	0.086	0.078	0.097
g14292.t1	0	0	0	0	0	0	6.444	5.475	5.765	80.403	81.203	83.547	16.998	17.804	16.461	0	0	0
g22035.t1	0	0	0	0	0	0	0.185	0	0	1.023	0.236	0	4435.67	4010.07	5313.76	11.808	11.857	12.243
g3000.t1	0	0	0	87.971	89.924	91.444	1.52	1.82	2.014	7.212	7.689	8.927	1.572	0	1.595	0	0	0
g15490.t1	0.049	0	0.075	0.469	0.469	0.384	2.694	2.325	2.107	1.066	0.963	1.035	446.629	500.407	431.231	6736.09	7367.9	6884.99
g28015.t2	110.531	101.643	104.684	0	0	0	4.399	3.095	6.614	31.661	30.539	31.071	13.503	10.785	11.779	0	0	0
g3987.t2	284.445	244.37	280.684	10.247	11.56	10.729	5.719	6.813	5.765	1.522	5.43	3.332	0	0	0	0	0	0
g22087.t1	1034.73	1362.11	1112.62	0	0.165	0.188	190.864	207.005	187.923	2099.46	2284.86	2069.27	0	0	0	0	0	0
g29039.t1	993.097	948.16	949.578	203.566	210.557	210.053	74.648	81.058	73.173	8.476	9.423	10.315	4.183	4.053	7.155	0	0	0
g5536.t1	807.584	851.293	849.994	0.86	0.295	0.829	64.005	59.82	63.202	140.235	144.583	122.157	12.071	10.155	11.047	0	0	0
g11609.t1	0	0	0	49.925	51.389	47.819	0.054	0	0	0.034	0.175	0.177	0	0	0	0	0	0
g27748.t1	2760.19	2740.61	2656.11	0.339	0	1.017	70.611	67.698	70.958	254.56	260.396	302.611	0	0	0	2.381	2.379	1.705
g19944.t1	5123.4	4770.44	5933.1	1.033	2.475	3.502	1.999	2.582	0.031	3.078	2.426	2.145	0	0	0.234	0	0.449	0
g4836.t1	400.244	351.522	424.91	0.052	0	0.128	4.206	4.075	5.009	11.545	10.133	11.156	0.112	0.344	0.059	0	0.224	0
g24252.t1	114.282	97.537	109.186	0	0	0	0	0	0	0	0	0.631	0	0	0	0	0	0
g5426.t2	132.506	151.377	132.879	0	0	0	2.655	1.563	1.165	4.814	8.048	8.607	0.281	0	0	0	0	0
g216.t2	0	0	0	55.978	63.061	58.309	0	0	0.239	0	0.534	0.471	0.856	0	0	0	0	0
g2396.t1	0	0	0	0	0.4	0	0	0	0	0	0	0	1642.75	1794.39	1865.36	12346.6	12599.4	13212.3
g1688.t1	0	0	0	105.409	103.82	114.201	0.062	0.124	0	0	0	0	0	0	0	0	0	0
g20671.t2	443.973	481.442	480.987	4.498	3.109	6.526	31.983	31.434	42.016	37.481	20.178	19.831	16.353	7.634	19.973	0	0	0
g4897.t1	0	0	0	0	0	0	184.705	183.636	187.12	0	0	0	0	0	0	0	0	0
g21725.t1	0	0	0	4961.37	4877.52	5026.32	37.586	32.259	38.613	0	0	0	0	0	0	0	0	0
g21737.t1	1496.83	1089.43	1288.72	0.139	0	0	43.298	38.394	47.55	26.984	25.161	30.524	370.143	400.475	309.157	364.527	353.689	336.997
g7922.t1	0	0	0	0.86	1.016	0.282	636.188	634.283	640.677	0	0.158	0.48	0	0.243	0	0.65	0	0.185
g25605.t1	127.669	130.59	132.729	0	0	0.06	68.018	67.457	70.827	208.01	219.567	200.403	0	0	0	0	0.078	0.146
g9502.t1	0	0	0	0	0	0	417.3	448.641	393.195	0	0	0	0	0	0	0	0	0
g4901.t1	0	0	0	0	0	0	162.424	169.598	164.036	0	0	0	0	0	0	0	0	0
g14158.t1	0	0	0	0	0	0	328.992	351.375	342.805	0	0	0	0	0	0	0	0	0
g28299.t1	0	0	0	138.556	135.928	132.865	0	0	0	0	0	0	0	0	0	0	0	0
g20001.t1	0	0.039	0	0	0	0	2.508	2.504	2.701	113.165	117.25	126.523	29.701	27.73	27.64	0.105	0.185	0.088
g11617.t1	0	0	0	0.069	0	0.077	94.761	94.785	94.32	0	0	0	0	0	0	0	0	0
g11399.t2	53.526	50.21	46.475	0	0	0	2.678	3.033	1.096	6.894	6.402	6.268	0	0.201	0	0	0	0
g22471.t1	0	0	0	0	0	0	0	0	0	0.301	0.245	0.463	364.866	386.71	341.142	135.994	129.048	131.092
g8572.t1	0	0	0	0	0	0.231	40.697	41.319	38.844	274.899	302.67	327.271	261.15	277.811	234.915	0.526	0.663	0.156
g10119.t1	0	0	0	0.035	0	0	0	0	0	8.605	10.229	8.043	561.195	533.279	667.214	16.865	15.611	16.49
g12874.t1	0	0	0	0	0	0	611.383	600.274	617.431	0.129	0.236	0	0	0	0	0	0	0
g24541.t1	257.337	245.245	266.929	0	0	0	45.775	45.923	45.543	67.964	66.306	63.514	52.609	46.45	48.563	2.352	2.067	1.919
g5798.t3	0	0	0	0	0	0	236.462	243.012	215.954	0	0	0	0	0	0	0	0	0
g17432.t1	0.025	0	0	0.208	0.347	0.128	0.023	0	0	1.676	2.076	1.767	61877.6	64671.5	62706.6	329.467	343.851	337.981
g4576.t1	0	0	0	0	0	0	282.607	303.991	265.302	0	0	0	0	0	0	0	0	0
g19836.t1	0	0	0	0	0	0	370.931	377.544	354.737	0	0	0	0	0	0	0	0	0.049
g16645.t1	0	0	0	276.687	270.822	262.877	0.394	0	0.185	0	0	0	0	0	0	0	0	0
g15256.t1	1801.25	2296.21	1833.68	151.643	152.073	151.521	6740.25	7269.12	6280.07	2347.77	2415.93	2004.84	69.214	68.278	85.538	0	0.098	0
g26947.t2	0	0	0	0	0	0.128	64.977	63.949	64.467	0	0	0	0.8	0.559	0	0.966	0.809	1.334
g18509.t1	0	0	0.087	0	0	0	0.131	0.062	0	0.791	0.902	0.934	4360.93	4057.66	5417.06	398.793	431.274	445.346
g2406.t1	0	0	0	0	0	0	247.475	267.774	234.238	0.026	0	0.034	0	0	0	0	0	0
g9959.t1	0	0	0	0	0	0	3.103	2.605	3.404	97.149	97.772	102.04	14.051	15.082	16.007	0	0	0
g17433.t1	0	0	0	0.252	0.078	0.171	0	0.039	0	1.264	1.498	1.254	73130.3	77712.6	78593	72.653	72.885	71.034
g23737.t1	0	0	0	0	0	0	217.769	215.311	232.293	4.754	3.757	4.299	0	0	0	0	0	0
g2965.t1	0	0	0	0	0.026	0.06	118.339	117.027	119.195	0.069	0.035	0.034	0	0	0	0	0	0
g4703.t1	0	0	0	0	0	0	0	0	0	0	0.21	0.143	2542.78	2572.66	2668.33	43.206	39.109	45.145
g16083.t1	0	0	0	0	0	0	0.479	0	0	0.112	0	0	187.57	192.087	239.319	4423.22	5268.77	5175.03
g19944.t2	1617.57	1354.98	1760.55	1.103	1.65	1.076	0.617	1.034	1.189	0.172	0.166	0.648	0	0	0	0	0	0.662
g9359.t1	0	0	0	0	0	0	4.538	4.728	4.855	90.109	84.758	87.585	15.623	17.102	19.226	0	0	0
g5453.t2	37.522	37.725	39.405	0	0	0	36.73	40.354	36.861	22.867	22.087	19.831	8.801	6.145	8.75	14.819	15.533	14.922
g13138.t1	0	0	0	0	0	0	0.085	0.109	0.154	0	0	0	495.476	512.954	476.019	100.59	94.833	96.339
g15304.t1	0	0	0	0	0	0	0.301	0.124	0.069	349.053	356.662	350.03	135.691	141.67	143.963	0	0	0
g27116.t1	1486.04	1499.57	1496.64	6.305	7	4.989	6.028	4.588	6.838	0.696	0.219	0.227	0.351	0.859	1.434	0.899	0.839	1.695
g14693.t1	0	0	0	0	0	0	0	0	0	0	0	0	3224.96	3365.05	3607.42	2943.05	3112.22	3117.35
g17856.t1	360.81	373.377	361.588	0.564	0.46	0.333	20.985	21.775	20.753	262.288	271.685	293.247	0	0	0	0	0	0
g9909.t1	0	0	0	3.309	4.108	2.887	19.318	18.797	19.866	716.331	720.559	752.939	59.318	64.812	57.518	1.157	1.229	1.334
g6962.t1	0.025	0.039	0.087	0.113	0.208	0.162	0.093	0.171	0.131	0.387	0.517	0.311	3559.12	3519.64	3417.09	308.414	293.636	299.274
g19835.t1	0	0	0	0	0	0	384.306	377.366	363.574	0	0	0	0	0	0	0	0	0
g28025.t1	0	0.051	0	0.261	0.512	0.299	0.062	0	0	1.865	1.533	2.011	64104.8	67020.6	66139.1	1358.53	1404.46	1393.66
g7529.t1	0	0	0	0	0	0	164.299	160.173	165.695	0	0	0	0	0	0	0	0	0
g4586.t1	0	0	0	46.608	40.741	26.993	1.212	1.283	0.363	5.811	5.342	3.559	5325.17	5286.38	5678.81	12867.3	13496.4	12391
g1468.t1	0	0	0	0	0.061	0	2.485	2.154	2.3	533.749	533.719	489.148	139.664	129.166	143.012	1.176	1.199	1.393
g1666.t1	0	0	0	0	0.017	0	287.608	283.864	278.415	0	0	0	0	0	0	0.067	0	0.526
g19.t1	140.107	126.96	159.614	0	0	0	18.237	20.36	17.412	79.999	76.92	87.585	39.344	18.72	15.173	0	0	0
g9326.t1	0	0	0	0	0	0	1.76	1.68	2.539	1847.63	2112.96	1977.96	0.267	0.516	1.317	0	0	0
g14238.t1	0	0	0	0	0	0	201.191	201.686	209.255	0	0	0	0	0	0	0	0	0
g8908.t1	0	0	0	0	0	0	0	0	0	747.502	662.757	770.607	83.026	71.057	68.492	0	0	0
g2404.t1	0	0	0	0	0	0	247.475	267.774	234.238	0.026	0	0.034	0	0	0	0	0	0
g17178.t1	0	0	0	1.086	1.685	1.495	412.168	425.52	415.909	0	0	0	0	0.215	0	0	0	0
g19901.t1	0.037	0	0	111.236	120.399	112.125	0.201	0.28	0.641	5.614	6.875	7.412	168.396	176.819	157.22	0.382	0.458	0.312
g14237.t2	0	0	0	0	0	0	280.956	264.367	268.76	0	0	0	0	0	0	0	0	0
g9602.t2	0	0	0	0	0	0	3.188	2.722	3.427	130.315	113.125	118.219	367.21	381.94	339.987	3.643	2.984	3.769
g1354.t1	390.053	413.277	450.623	25.471	23.875	23.277	3.018	2.053	2.385	0.344	0.298	0.328	0	0.172	0.351	0	0	0
g29733.t1	0	0	0	0.738	0.591	0.777	21.772	21.2	19.796	76.621	77.174	76.05	1.586	1.447	2.166	0.402	0.839	1.032
g23506.t1	0	0	0	0	0	0	423.675	422.285	430.72	0	0	0	0	0	0	0	0	0
g17150.t2	0	0	0	32.34	31.874	32.247	1.181	0	1.119	8.39	5.474	5.662	0	0	0	0	0	0
g12021.t1	0	0	0	0	0	0	6301.45	6592.84	6491.34	1342.85	1295.76	1099.17	1466.31	1473.71	1704.22	0	0	0
g12559.t1	0	0	0	0	0	0	0	0.047	0.054	7.298	8.311	7.572	206.856	220.648	204.393	452.86	461.588	449.7
g14157.t1	0	0	0	0	0	0	226.205	256.731	242.689	0	0	0	0	0	0	0	0	0
g14202.t1	0	0	0	0	0	0	406.279	432.48	407.875	0	0	0	0	0	0	0	0	0.127
g4898.t1	0	0	0	0	0	0	174.008	171.706	174.054	0	0	0	0	0	0	0	0	0
g5426.t1	360.477	323.051	361.725	0	0.104	0	5.595	5.389	5.734	23.434	18.672	16.12	1.123	1.203	0.41	0	0	0

### Sheet: Root_specific_DEGs
Supplementary table S1: Differential gene expression analysis for tisuues of moth bean
Gene ID	Leaf1	Leaf2	Leaf3	Root1	Root2	Root3	Flower1	Flower2	Flower3	Pod1	Pod2	Pod3	Seed_Early1	Seed_Early2	Seed_Early3	Seed_Late1	Seed_Late2	Seed_Late3	Annotation with Uniprot database
g11609.t1	0	0	0	49.925	51.389	47.819	0.054	0	0	0.034	0.175	0.177	0	0	0	0	0	0	sp|P77931|PVADH_PSESP_Polyvinylalcohol_dehydrogenase_OS=Pseudomonas_sp._OX=306_GN=pvaA_PE=1_SV=1
g14664.t2	0	0	0	303.773	292.638	292.749	0	0	0	0	0	0	0	0	0	0	0	0	sp|Q9LMX7|C78A5_ARATH_Cytochrome_P450_78A5_OS=Arabidopsis_thaliana_OX=3702_GN=CYP78A5_PE=2_SV=1
g15873.t2	0	0	0	136.958	136.041	127.245	1.783	1.493	0.864	23.95	25.713	22.094	102.916	102.783	109.242	0	0	0	sp|Q9ZUS1|WTR13_ARATH_WAT1-related_protein_At2g37460_OS=Arabidopsis_thaliana_OX=3702_GN=At2g37460_PE=2_SV=1
g16645.t1	0	0	0	276.687	270.822	262.877	0.394	0	0.185	0	0	0	0	0	0	0	0	0	sp|P92997|GL113_ARATH_Germin-like_protein_subfamily_1_member_13_OS=Arabidopsis_thaliana_OX=3702_GN=GLP6_PE=2_SV=2
g1688.t1	0	0	0	105.409	103.82	114.201	0.062	0.124	0	0	0	0	0	0	0	0	0	0	sp|Q9FX85|PER10_ARATH_Peroxidase_10_OS=Arabidopsis_thaliana_OX=3702_GN=PER10_PE=1_SV=1
g17150.t2	0	0	0	32.34	31.874	32.247	1.181	0	1.119	8.39	5.474	5.662	0	0	0	0	0	0	----------
g20504.t1	0	0	0	189.507	191.077	190.773	0.054	0.171	0.031	0.077	0.324	0	1.6	1.619	1.39	0.296	0	0.263	sp|O65009|BNM2A_BRANA_BURP_domain-containing_protein_BNM2A_OS=Brassica_napus_OX=3708_GN=BNM2A_PE=2_SV=1
g216.t2	0	0	0	55.978	63.061	58.309	0	0	0.239	0	0.534	0.471	0.856	0	0	0	0	0	sp|Q56YU0|AL2C4_ARATH_Aldehyde_dehydrogenase_family_2_member_C4_OS=Arabidopsis_thaliana_OX=3702_GN=ALDH2C4_PE=1_SV=2
g21723.t1	0	0	0	2165.7	2205.52	2101.02	0.139	0.28	0.324	0	0	0.177	0.575	0	0	50.816	54.174	51.535	sp|Q9SSK5|MLP43_ARATH_MLP-like_protein_43_OS=Arabidopsis_thaliana_OX=3702_GN=MLP43_PE=1_SV=1
g21724.t1	0	0	0	14727	15187.3	14264.1	0	0	0.162	2.871	2.128	3.492	0	0	0	0	0	0	sp|Q9SSK5|MLP43_ARATH_MLP-like_protein_43_OS=Arabidopsis_thaliana_OX=3702_GN=MLP43_PE=1_SV=1
g21725.t1	0	0	0	4961.37	4877.52	5026.32	37.586	32.259	38.613	0	0	0	0	0	0	0	0	0	sp|Q9SSK5|MLP43_ARATH_MLP-like_protein_43_OS=Arabidopsis_thaliana_OX=3702_GN=MLP43_PE=1_SV=1
g22100.t1	0	0	0	629.57	592.259	680.087	0.741	1.19	0	0	0	0	0	1.49	0	0	0	0	sp|Q84MD2|CIF1_ARATH_Protein_CASPARIAN_STRIP_INTEGRITY_FACTOR_1_OS=Arabidopsis_thaliana_OX=3702_GN=CIF1_PE=1_SV=1
g27077.t1	0	0	0	37.568	35.417	38.055	0	0.031	0.039	0.069	0.044	0.067	0	0	0	0	0	0	sp|P24095|LOXX_SOYBN_Seed_linoleate_9S-lipoxygenase_OS=Glycine_max_OX=3847_GN=LOX1.4_PE=1_SV=1
g27393.t2	0	0	0	19.635	22.911	22.363	0	1.159	0.864	0	0	0	0	0	0	0	0	0	sp|Q40253|L6_LINUS_Disease_resistance_protein_L6_OS=Linum_usitatissimum_OX=4006_GN=L6_PE=1_SV=1
g28083.t1	0	0	0	136.29	134.052	142.364	0.077	0	0	0	0.123	0.236	0	0	0	0	0	0	sp|Q9SFF9|GL17_ARATH_Germin-like_protein_subfamily_1_member_7_OS=Arabidopsis_thaliana_OX=3702_GN=At3g05950_PE=2_SV=1
g28299.t1	0	0	0	138.556	135.928	132.865	0	0	0	0	0	0	0	0	0	0	0	0	sp|Q8VYU3|GCH1_SOLLC_GTP_cyclohydrolase_1_OS=Solanum_lycopersicum_OX=4081_GN=GCH1_PE=1_SV=1
g3000.t1	0	0	0	87.971	89.924	91.444	1.52	1.82	2.014	7.212	7.689	8.927	1.572	0	1.595	0	0	0	sp|Q8IUS5|EPHX4_HUMAN_Epoxide_hydrolase_4_OS=Homo_sapiens_OX=9606_GN=EPHX4_PE=1_SV=2
g4994.t1	0	0	0.075	612.062	521.095	686.792	1.219	1.4	2.138	0.215	0.07	0.278	0.561	0.43	0.337	0	0	0	sp|P17772|OSS2_PEA_Organ-specific_protein_S2_OS=Pisum_sativum_OX=3888_PE=2_SV=1
g6956.t1	0	0	0	305.336	303.964	304.264	1.412	1.143	1.189	0.034	0.105	0.034	0	0	0	0	0	0.01	sp|P38417|LOX4_SOYBN_Linoleate_9S-lipoxygenase-4_OS=Glycine_max_OX=3847_GN=LOX1.5_PE=1_SV=1

### Sheet: Flower_specific_DEGs
Supplementary table S1: Differential gene expression analysis for tisuues of moth bean
Gene ID	Leaf1	Leaf2	Leaf3	Root1	Root2	Root3	Flower1	Flower2	Flower3	Pod1	Pod2	Pod3	Seed_Early1	Seed_Early2	Seed_Early3	Seed_Late1	Seed_Late2	Seed_Late3	Annotation with Uniprot database
g11617.t1	0	0	0	0.069	0	0.077	94.761	94.785	94.32	0	0	0	0	0	0	0	0	0	sp|Q9SRH4|PLY7_ARATH_Probable_pectate_lyase_7_OS=Arabidopsis_thaliana_OX=3702_GN=At3g01270_PE=2_SV=1
g12021.t1	0	0	0	0	0	0	6301.45	6592.84	6491.34	1342.85	1295.76	1099.17	1466.31	1473.71	1704.22	0	0	0	sp|A0A7G2A2Z3|NLTP_MACIN_Non-specific_lipid-transfer_protein_OS=Macadamia_integrifolia_OX=60698_GN=Mac_nsLTP_PE=1_SV=1
g12874.t1	0	0	0	0	0	0	611.383	600.274	617.431	0.129	0.236	0	0	0	0	0	0	0	sp|E0CJS3|EOBII_PETHY_MYB-like_transcription_factor_EOBII_OS=Petunia_hybrida_OX=4102_GN=EOBII_PE=2_SV=1
g13879.t1	0	0	0	0	0	0	170.126	168.385	166.637	0	0	0	0	0	0	0.21	0.098	0	sp|Q6YYW5|EXP32_ORYSJ_Expansin-A32_OS=Oryza_sativa_subsp._japonica_OX=39947_GN=EXPA32_PE=2_SV=1
g14157.t1	0	0	0	0	0	0	226.205	256.731	242.689	0	0	0	0	0	0	0	0	0	sp|Q8GT41|PLA1_PLAAC_Putative_invertase_inhibitor_OS=Platanus_acerifolia_OX=140101_PE=1_SV=1
g14158.t1	0	0	0	0	0	0	328.992	351.375	342.805	0	0	0	0	0	0	0	0	0	sp|Q8GT41|PLA1_PLAAC_Putative_invertase_inhibitor_OS=Platanus_acerifolia_OX=140101_PE=1_SV=1
g14202.t1	0	0	0	0	0	0	406.279	432.48	407.875	0	0	0	0	0	0	0	0	0.127	sp|P83326|PMEI_ACTDE_Pectinesterase_inhibitor_OS=Actinidia_deliciosa_OX=3627_GN=PMEI_PE=1_SV=2
g14236.t2	0	0	0	0	0	0	287.207	278.412	286.773	0	0	0	0	0	0	0	0	0	sp|Q8GX86|PME21_ARATH_Probable_pectinesterase/pectinesterase_inhibitor_21_OS=Arabidopsis_thaliana_OX=3702_GN=PME21_PE=2_SV=2
g14237.t2	0	0	0	0	0	0	280.956	264.367	268.76	0	0	0	0	0	0	0	0	0	sp|Q42608|PME_BRACM_Pectinesterase/pectinesterase_inhibitor_(Fragment)_OS=Brassica_campestris_OX=3711_PE=2_SV=1
g14238.t1	0	0	0	0	0	0	201.191	201.686	209.255	0	0	0	0	0	0	0	0	0	sp|Q8GX86|PME21_ARATH_Probable_pectinesterase/pectinesterase_inhibitor_21_OS=Arabidopsis_thaliana_OX=3702_GN=PME21_PE=2_SV=2
g15256.t1	1801.25	2296.21	1833.68	151.643	152.073	151.521	6740.25	7269.12	6280.07	2347.77	2415.93	2004.84	69.214	68.278	85.538	0	0.098	0	sp|P19588|LEC5_VIGUC_Lectin_DB58_OS=Vigna_unguiculata_subsp._cylindrica_OX=3840_PE=1_SV=2
g1666.t1	0	0	0	0	0.017	0	287.608	283.864	278.415	0	0	0	0	0	0	0.067	0	0.526	sp|P16107|CHSY_PETCR_Chalcone_synthase_OS=Petroselinum_crispum_OX=4043_GN=CHS_PE=3_SV=1
g17178.t1	0	0	0	1.086	1.685	1.495	412.168	425.52	415.909	0	0	0	0	0.215	0	0	0	0	sp|Q9BXS9|S26A6_HUMAN_Solute_carrier_family_26_member_6_OS=Homo_sapiens_OX=9606_GN=SLC26A6_PE=1_SV=1
g19251.t1	0	0	0	0	0	0	215.446	208.016	206.222	0	0	0	0	0	0	0	0	0	sp|Q39231|SUC2_ARATH_Sucrose_transport_protein_SUC2_OS=Arabidopsis_thaliana_OX=3702_GN=SUC2_PE=1_SV=2
g19835.t1	0	0	0	0	0	0	384.306	377.366	363.574	0	0	0	0	0	0	0	0	0	sp|Q9M9S2|PLY3_ARATH_Probable_pectate_lyase_3_OS=Arabidopsis_thaliana_OX=3702_GN=AT59_PE=2_SV=1
g19836.t1	0	0	0	0	0	0	370.931	377.544	354.737	0	0	0	0	0	0	0	0	0.049	sp|Q9M9S2|PLY3_ARATH_Probable_pectate_lyase_3_OS=Arabidopsis_thaliana_OX=3702_GN=AT59_PE=2_SV=1
g22015.t2	0	0	0	0	0	0.043	144.024	141.71	139.555	0.052	0	0.093	0.07	0	0	0	0	0.107	sp|Q8L518|CK2_ARATH_Probable_choline_kinase_2_OS=Arabidopsis_thaliana_OX=3702_GN=At1g74320_PE=2_SV=1
g2243.t1	0	0	0	0	0	0	395.258	396.979	391.714	0	0	0	0	0	0	0.172	0.38	0.448	sp|P15722|PLY59_SOLLC_Probable_pectate_lyase_P59_OS=Solanum_lycopersicum_OX=4081_GN=LAT59_PE=2_SV=1
g23480.t1	0	0	0	0	0	0	214.003	241.091	206.052	0	0	0	0	0	0	0	0	0	sp|Q9LJ64|PLRX1_ARATH_Pollen-specific_leucine-rich_repeat_extensin-like_protein_1_OS=Arabidopsis_thaliana_OX=3702_GN=PEX1_PE=1_SV=1
g23506.t1	0	0	0	0	0	0	423.675	422.285	430.72	0	0	0	0	0	0	0	0	0	sp|O49813|OLEE1_BETPN_Olee1-like_protein_OS=Betula_pendula_OX=3505_PE=2_SV=1
g23737.t1	0	0	0	0	0	0	217.769	215.311	232.293	4.754	3.757	4.299	0	0	0	0	0	0	sp|Q6E6S7|AP1_VITVI_Agamous-like_MADS-box_protein_AP1_OS=Vitis_vinifera_OX=29760_GN=AP1_PE=2_SV=1
g2383.t1	0	0	0	0	0	0	247.475	267.774	234.238	0.026	0	0.034	0	0	0	0	0	0	sp|P29162|ASOL_TOBAC_L-ascorbate_oxidase_homolog_OS=Nicotiana_tabacum_OX=4097_PE=2_SV=1
g2404.t1	0	0	0	0	0	0	247.475	267.774	234.238	0.026	0	0.034	0	0	0	0	0	0	sp|P29162|ASOL_TOBAC_L-ascorbate_oxidase_homolog_OS=Nicotiana_tabacum_OX=4097_PE=2_SV=1
g2406.t1	0	0	0	0	0	0	247.475	267.774	234.238	0.026	0	0.034	0	0	0	0	0	0	sp|P29162|ASOL_TOBAC_L-ascorbate_oxidase_homolog_OS=Nicotiana_tabacum_OX=4097_PE=2_SV=1
g25421.t1	0	0	0	0	0	0	228.535	247.414	230.116	0	0	0	0	0	0	0	0	0	sp|Q3E8Z8|PME28_ARATH_Putative_pectinesterase/pectinesterase_inhibitor_28_OS=Arabidopsis_thaliana_OX=3702_GN=PME28_PE=2_SV=1
g26947.t2	0	0	0	0	0	0.128	64.977	63.949	64.467	0	0	0	0.8	0.559	0	0.966	0.809	1.334	sp|Q9CA89|ROGFC_ARATH_Rop_guanine_nucleotide_exchange_factor_12_OS=Arabidopsis_thaliana_OX=3702_GN=ROPGEF12_PE=1_SV=1
g26990.t2	0	0	0	0	0	0	471.511	534.855	517.793	331.826	327.893	281.047	56.988	41.938	57.181	0	0	0	sp|P10743|VSPB_SOYBN_Stem_31_kDa_glycoprotein_OS=Glycine_max_OX=3847_GN=VSPB_PE=2_SV=1
g2965.t1	0	0	0	0	0.026	0.06	118.339	117.027	119.195	0.069	0.035	0.034	0	0	0	0	0	0	sp|Q94A34|SFH12_ARATH_Phosphatidylinositol/phosphatidylcholine_transfer_protein_SFH12_OS=Arabidopsis_thaliana_OX=3702_GN=SFH12_PE=2_SV=1
g4576.t1	0	0	0	0	0	0	282.607	303.991	265.302	0	0	0	0	0	0	0	0	0	sp|Q42920|PME_MEDSA_Pectinesterase/pectinesterase_inhibitor_OS=Medicago_sativa_OX=3879_PE=2_SV=1
g4897.t1	0	0	0	0	0	0	184.705	183.636	187.12	0	0	0	0	0	0	0	0	0	sp|Q9SCU9|BGA13_ARATH_Beta-galactosidase_13_OS=Arabidopsis_thaliana_OX=3702_GN=BGAL13_PE=2_SV=1
g4898.t1	0	0	0	0	0	0	174.008	171.706	174.054	0	0	0	0	0	0	0	0	0	sp|Q9SCU9|BGA13_ARATH_Beta-galactosidase_13_OS=Arabidopsis_thaliana_OX=3702_GN=BGAL13_PE=2_SV=1
g4901.t1	0	0	0	0	0	0	162.424	169.598	164.036	0	0	0	0	0	0	0	0	0	sp|Q9SCU9|BGA13_ARATH_Beta-galactosidase_13_OS=Arabidopsis_thaliana_OX=3702_GN=BGAL13_PE=2_SV=1
g5798.t3	0	0	0	0	0	0	236.462	243.012	215.954	0	0	0	0	0	0	0	0	0	sp|Q5SQN1|SNP47_HUMAN_Synaptosomal-associated_protein_47_OS=Homo_sapiens_OX=9606_GN=SNAP47_PE=1_SV=3
g6781.t1	0	0	0	0	0	0	175.583	176.209	190.169	0	0	0	0	0	0	0	0	0	sp|Q3E8Z8|PME28_ARATH_Putative_pectinesterase/pectinesterase_inhibitor_28_OS=Arabidopsis_thaliana_OX=3702_GN=PME28_PE=2_SV=1
g6782.t1	0	0	0	0	0	0	209.812	212.06	219.798	0	0	0	0	0	0	0	0	0	sp|Q3E8Z8|PME28_ARATH_Putative_pectinesterase/pectinesterase_inhibitor_28_OS=Arabidopsis_thaliana_OX=3702_GN=PME28_PE=2_SV=1
g6787.t1	0	0	0	0	0	0	154.057	153.337	163.665	0	0	0	0	0	0	0	0	0	sp|Q3E8Z8|PME28_ARATH_Putative_pectinesterase/pectinesterase_inhibitor_28_OS=Arabidopsis_thaliana_OX=3702_GN=PME28_PE=2_SV=1
g7529.t1	0	0	0	0	0	0	164.299	160.173	165.695	0	0	0	0	0	0	0	0	0	sp|Q3E8Z8|PME28_ARATH_Putative_pectinesterase/pectinesterase_inhibitor_28_OS=Arabidopsis_thaliana_OX=3702_GN=PME28_PE=2_SV=1
g7922.t1	0	0	0	0.86	1.016	0.282	636.188	634.283	640.677	0	0.158	0.48	0	0.243	0	0.65	0	0.185	sp|O49813|OLEE1_BETPN_Olee1-like_protein_OS=Betula_pendula_OX=3505_PE=2_SV=1
g8382.t1	0	0	0	0	0	0	381.281	383.867	383.795	0	0	0.538	0	0	0	0	0	0	sp|Q9SSK5|MLP43_ARATH_MLP-like_protein_43_OS=Arabidopsis_thaliana_OX=3702_GN=MLP43_PE=1_SV=1
g9502.t1	0	0	0	0	0	0	417.3	448.641	393.195	0	0	0	0	0	0	0	0	0	sp|P83326|PMEI_ACTDE_Pectinesterase_inhibitor_OS=Actinidia_deliciosa_OX=3627_GN=PMEI_PE=1_SV=2

### Sheet: Pod and early seed DEGs
Supplementary table S1: Differential gene expression analysis for tisuues of moth bean
Gene ID	Leaf1	Leaf2	Leaf3	Root1	Root2	Root3	Flower1	Flower2	Flower3	Pod1	Pod2	Pod3	Seed_Early1	Seed_Early2	Seed_Early3	Seed_Late1	Seed_Late2	Seed_Late3	Annotation with Uniprot database
g10446.t1	0	0	0	0.643	0.738	0.513	1.984	2.279	1.899	114.265	114.71	119.708	46.854	55.087	43.032	0.229	0.215	0.097	sp|Q96518|PER16_ARATH_Peroxidase_16_OS=Arabidopsis_thaliana_OX=3702_GN=PER16_PE=1_SV=2
g11756.t1	0	0	0	4.029	4.681	4.809	45.242	47.408	47.697	761.729	727.915	762	527.872	544.665	520.968	0	0	0	sp|O82777|SBT3_SOLLC_Subtilisin-like_protease_SBT3_OS=Solanum_lycopersicum_OX=4081_GN=sbt3_PE=1_SV=1
g1267.t1	0.222	0	0.137	3.804	3.387	3.545	67.007	67.643	68.072	1432.58	1403.73	1257.94	125.473	110.245	138.242	0	0	0.214	sp|D7U6G6|ANRPN_VITVI_Anthocyanidin_reductase_((2S)-flavan-3-ol-forming)_OS=Vitis_vinifera_OX=29760_GN=ANR_PE=3_SV=1
g14292.t1	0	0	0	0	0	0	6.444	5.475	5.765	80.403	81.203	83.547	16.998	17.804	16.461	0	0	0	sp|Q0JKM9|MAN1_ORYSJ_Mannan_endo-1,4-beta-mannosidase_1_OS=Oryza_sativa_subsp._japonica_OX=39947_GN=MAN1_PE=2_SV=2
g1468.t1	0	0	0	0	0.061	0	2.485	2.154	2.3	533.749	533.719	489.148	139.664	129.166	143.012	1.176	1.199	1.393	sp|Q9FY94|SWT15_ARATH_Bidirectional_sugar_transporter_SWEET15_OS=Arabidopsis_thaliana_OX=3702_GN=SWEET15_PE=1_SV=1
g15304.t1	0	0	0	0	0	0	0.301	0.124	0.069	349.053	356.662	350.03	135.691	141.67	143.963	0	0	0	sp|Q7XT40|EXB15_ORYSJ_Expansin-B15_OS=Oryza_sativa_subsp._japonica_OX=39947_GN=EXPB15_PE=3_SV=2
g19283.t3	0.037	0	0	0.452	0.234	0.231	5.75	5.179	5.966	101.344	98.692	107.281	91.055	89.777	81.734	0	0	0.107	sp|Q9FY79|LAC14_ARATH_Laccase-14_OS=Arabidopsis_thaliana_OX=3702_GN=LAC14_PE=2_SV=1
g20001.t1	0	0.039	0	0	0	0	2.508	2.504	2.701	113.165	117.25	126.523	29.701	27.73	27.64	0.105	0.185	0.088	sp|Q9FVS9|C96AF_ARATH_Alkane_hydroxylase_MAH1_OS=Arabidopsis_thaliana_OX=3702_GN=CYP96A15_PE=2_SV=1
g20541.t1	0	0	0.1	0.139	0	0.12	22.089	23.051	22.428	86.885	87.053	96.537	49.352	53.884	47.846	0.124	0	0	sp|Q9XIB5|REM19_ARATH_B3_domain-containing_protein_REM19_OS=Arabidopsis_thaliana_OX=3702_GN=REM19_PE=1_SV=1
g23443.t1	0	0	0.087	0.182	0.113	0.12	1.845	1.625	2.007	54.106	51.969	47.436	32.467	35.106	34.034	0	0	0	sp|Q9SHY2|YSL7_ARATH_Probable_metal-nicotianamine_transporter_YSL7_OS=Arabidopsis_thaliana_OX=3702_GN=YSL7_PE=2_SV=1
g24629.t1	0	0	0.162	0	0	0	61.535	53.085	59.428	192.424	185.657	196.575	181.843	187.261	183.045	0.583	0.556	0.516	sp|Q93XH4|MADS1_VITVI_Agamous-like_MADS-box_protein_MADS1_OS=Vitis_vinifera_OX=29760_GN=MADS1_PE=2_SV=1
g5094.t1	0.037	0	0.037	3.448	3.587	3.596	0.1	0.319	0.178	2031.12	2001.23	2061.19	1728.73	1767.67	1706.15	0.086	0.166	0.185	sp|Q9LNU1|CRSP_ARATH_CO(2)-response_secreted_protease_OS=Arabidopsis_thaliana_OX=3702_GN=CRSP_PE=2_SV=1
g5429.t1	0	0.219	0	0	0	0	0.301	0.607	0.178	159.689	168.579	187.135	139.2	151.596	126.024	0	0	0	sp|W8JWW3|CA225_CATRO_Cytochrome_P450_72A225_OS=Catharanthus_roseus_OX=4058_GN=CYP72A225_PE=2_SV=1
g5589.t1	0	0	0	0.052	0	0.06	0	0	0	690.722	692.341	725.426	634.044	634.471	625.089	0.096	0.176	0.078	sp|Q945B6|AOP1L_ARATH_Probable_2-oxoglutarate-dependent_dioxygenase_AOP1.2_OS=Arabidopsis_thaliana_OX=3702_GN=AOP1.2_PE=2_SV=1
g5590.t1	0	0	0	11.333	10.283	10.977	2.13	1.812	2.585	487.173	431.314	520.968	284.142	201.44	295.184	0	0	0	sp|Q945B6|AOP1L_ARATH_Probable_2-oxoglutarate-dependent_dioxygenase_AOP1.2_OS=Arabidopsis_thaliana_OX=3702_GN=AOP1.2_PE=2_SV=1
g5593.t1	0	0	0	0	0	0	0.1	0.148	0.178	1025.43	976.594	1052.75	619.783	606.885	572.648	0.172	0	0	sp|Q945B6|AOP1L_ARATH_Probable_2-oxoglutarate-dependent_dioxygenase_AOP1.2_OS=Arabidopsis_thaliana_OX=3702_GN=AOP1.2_PE=2_SV=1
g8572.t1	0	0	0	0	0	0.231	40.697	41.319	38.844	274.899	302.67	327.271	261.15	277.811	234.915	0.526	0.663	0.156	sp|F6I457|AG11C_VITVI_Agamous-like_MADS-box_protein_AGL11_OS=Vitis_vinifera_OX=29760_GN=AGL11_PE=2_SV=1
g8908.t1	0	0	0	0	0	0	0	0	0	747.502	662.757	770.607	83.026	71.057	68.492	0	0	0	sp|B9G9L9|BURPH_ORYSJ_BURP_domain-containing_protein_17_OS=Oryza_sativa_subsp._japonica_OX=39947_GN=BURP17_PE=2_SV=1
g9326.t1	0	0	0	0	0	0	1.76	1.68	2.539	1847.63	2112.96	1977.96	0.267	0.516	1.317	0	0	0	sp|Q43564|PRP1_MEDTR_Repetitive_proline-rich_cell_wall_protein_1_OS=Medicago_truncatula_OX=3880_GN=PRP1_PE=2_SV=1
g9359.t1	0	0	0	0	0	0	4.538	4.728	4.855	90.109	84.758	87.585	15.623	17.102	19.226	0	0	0	sp|Q43062|PME_PRUPE_Pectinesterase/pectinesterase_inhibitor_PPE8B_OS=Prunus_persica_OX=3760_PE=2_SV=1
g9909.t1	0	0	0	3.309	4.108	2.887	19.318	18.797	19.866	716.331	720.559	752.939	59.318	64.812	57.518	1.157	1.229	1.334	sp|Q9XES5|DFRA_MALDO_Bifunctional_dihydroflavonol_4-reductase/flavanone_4-reductase_OS=Malus_domestica_OX=3750_GN=DFR_PE=1_SV=1
g9959.t1	0	0	0	0	0	0	3.103	2.605	3.404	97.149	97.772	102.04	14.051	15.082	16.007	0	0	0	sp|Q9SX83|DTX33_ARATH_Protein_DETOXIFICATION_33_OS=Arabidopsis_thaliana_OX=3702_GN=DTX33_PE=2_SV=1

### Sheet: Seed specific DEGs
Supplementary table S1: Differential gene expression analysis for tisuues of moth bean
Gene ID	Leaf1	Leaf2	Leaf3	Root1	Root2	Root3	Flower1	Flower2	Flower3	Pod1	Pod2	Pod3	Seed_Early1	Seed_Early2	Seed_Early3	Seed_Late1	Seed_Late2	Seed_Late3	Annotation with Uniprot database
g10119.t1	0	0	0	0.035	0	0	0	0	0	8.605	10.229	8.043	561.195	533.279	667.214	16.865	15.611	16.49	sp|P08016|EGGS_SCHMA_Putative_eggshell_protein_(Fragment)_OS=Schistosoma_mansoni_OX=6183_PE=2_SV=1
g12559.t1	0	0	0	0	0	0	0	0.047	0.054	7.298	8.311	7.572	206.856	220.648	204.393	452.86	461.588	449.7	sp|Q01593|ABI3_ARATH_B3_domain-containing_transcription_factor_ABI3_OS=Arabidopsis_thaliana_OX=3702_GN=ABI3_PE=1_SV=1
g13138.t1	0	0	0	0	0	0	0.085	0.109	0.154	0	0	0	495.476	512.954	476.019	100.59	94.833	96.339	sp|Q7U8K4|RPOB_PARMW_DNA-directed_RNA_polymerase_subunit_beta_OS=Parasynechococcus_marenigrum_(strain_WH8102)_OX=84588_GN=rpoB_PE=3_SV=1
g13900.t1	0.16	0	0.15	0.104	0.052	0	0	0.054	0	0.069	0.07	0.067	416.282	443.659	414.463	7545.96	7793.48	7524.97	sp|P20075|LEAD8_DAUCA_Embryonic_protein_DC-8_OS=Daucus_carota_OX=4039_PE=3_SV=1
g14296.t2	0.136	0	0.062	0	0	0	0	0	0.154	195.562	206.545	191.594	627.967	598.434	630.883	0	0.449	0.536	sp|Q8GXB4|WTR2_ARATH_WAT1-related_protein_At1g09380_OS=Arabidopsis_thaliana_OX=3702_GN=At1g09380_PE=2_SV=1
g14688.t1	0	0.103	0.1	0.069	0.069	0	8.467	8.609	7.88	3.172	2.417	1.481	5031.12	5085.35	5056.31	390.399	397.167	384.578	sp|Q9ZVY7|OBP1A_ARATH_Oil_body-associated_protein_1A_OS=Arabidopsis_thaliana_OX=3702_GN=OBAP1A_PE=1_SV=1
g14693.t1	0	0	0	0	0	0	0	0	0	0	0	0	3224.96	3365.05	3607.42	2943.05	3112.22	3117.35	sp|P0C579|CYT10_ORYSJ_Cysteine_proteinase_inhibitor_10_OS=Oryza_sativa_subsp._japonica_OX=39947_GN=Os04g0350100_PE=2_SV=1
g15490.t1	0.049	0	0.075	0.469	0.469	0.384	2.694	2.325	2.107	1.066	0.963	1.035	446.629	500.407	431.231	6736.09	7367.9	6884.99	sp|Q9LF88|Y3304_ARATH_Late_embryogenesis_abundant_protein_At3g53040_OS=Arabidopsis_thaliana_OX=3702_GN=At3g53040_PE=2_SV=1
g15814.t1	0	0	0	0.148	0.13	0.06	0	0.047	0.062	0.645	0.639	0.791	27013.5	27769.7	28580.5	254.94	261.187	269.177	sp|P02858|GLYG4_SOYBN_Glycinin_G4_OS=Glycine_max_OX=3847_GN=GY4_PE=1_SV=2
g1590.t1	0	0	0	0	0	0.094	0	0	0	76.887	81.369	75.057	8215.04	7876.74	8679.09	31.914	34.439	31.022	sp|Q6E2Z6|REHY_MEDTR_1-Cys_peroxiredoxin_OS=Medicago_truncatula_OX=3880_PE=2_SV=1
g16083.t1	0	0	0	0	0	0	0.479	0	0	0.112	0	0	187.57	192.087	239.319	4423.22	5268.77	5175.03	sp|Q9LJ97|LEA31_ARATH_Late_embryogenesis_abundant_protein_31_OS=Arabidopsis_thaliana_OX=3702_GN=RAB28_PE=1_SV=1
g16511.t1	0	0	0	0.052	0	0	0.162	0	0.193	0.37	0.841	0.219	8662.83	9219.97	8969.67	6500.49	6510.14	6464.55	sp|Q9FZ42|ADRC1_ARATH_NADPH-dependent_aldehyde_reductase_1,_chloroplastic_OS=Arabidopsis_thaliana_OX=3702_GN=ChlADR1_PE=1_SV=1
g16844.t1	0	0	0	0	0	0	0	0	0	0	0	0	2.99	0.401	1.551	266.853	252.197	261.872	sp|Q9FLN9|PXG2_ARATH_Peroxygenase_2_OS=Arabidopsis_thaliana_OX=3702_GN=PXG2_PE=1_SV=1
g17431.t1	0	0	0.05	0.399	0.356	0.179	0.594	0.731	0.671	0.077	0.508	0.269	62670.2	67243.2	66427	1953.09	1958.33	1889.08	sp|P11827|GLCAP_SOYBN_Beta-conglycinin_alpha'_subunit_OS=Glycine_max_OX=3847_GN=CG-1_PE=1_SV=2
g17432.t1	0.025	0	0	0.208	0.347	0.128	0.023	0	0	1.676	2.076	1.767	61877.6	64671.5	62706.6	329.467	343.851	337.981	sp|P11827|GLCAP_SOYBN_Beta-conglycinin_alpha'_subunit_OS=Glycine_max_OX=3847_GN=CG-1_PE=1_SV=2
g17433.t1	0	0	0	0.252	0.078	0.171	0	0.039	0	1.264	1.498	1.254	73130.3	77712.6	78593	72.653	72.885	71.034	sp|P25974|GLCB1_SOYBN_Beta-conglycinin_beta_subunit_1_OS=Glycine_max_OX=3847_GN=CG-4_PE=1_SV=2
g17435.t1	0	0	0.05	0.399	0.391	0.342	0.023	0.054	0	3.447	3.556	4.207	120364	131284	123124	3215.31	3404.31	3211.33	sp|P11827|GLCAP_SOYBN_Beta-conglycinin_alpha'_subunit_OS=Glycine_max_OX=3847_GN=CG-1_PE=1_SV=2
g17436.t1	0	0	0	0.174	0.096	0	0.116	0.21	0.069	0.731	0.569	0.429	4531.44	4796.03	4418.64	1001.35	1001.32	982.706	sp|P25974|GLCB1_SOYBN_Beta-conglycinin_beta_subunit_1_OS=Glycine_max_OX=3847_GN=CG-4_PE=1_SV=2
g18509.t1	0	0	0.087	0	0	0	0.131	0.062	0	0.791	0.902	0.934	4360.93	4057.66	5417.06	398.793	431.274	445.346	sp|P23958|TIPA_PHAVU_Probable_aquaporin_TIP-type_alpha_OS=Phaseolus_vulgaris_OX=3885_PE=1_SV=1
g18529.t1	0	0	0	0	0	0	0	0	0	0	0	0	4958.11	4436.69	5845.1	2.419	2.701	3.604	sp|P01058|IBB1_PHAAN_Bowman-Birk_type_proteinase_inhibitor_OS=Phaseolus_angularis_OX=3914_PE=1_SV=1
g18687.t1	0.049	0.077	0	0.113	0.052	0	0.131	0	0	0.172	0.088	0.118	95.575	100.649	88.742	1203.64	1200.15	1168.29	sp|Q04980|LTI65_ARATH_Low-temperature-induced_65_kDa_protein_OS=Arabidopsis_thaliana_OX=3702_GN=LTI65_PE=2_SV=2
g19901.t1	0.037	0	0	111.236	120.399	112.125	0.201	0.28	0.641	5.614	6.875	7.412	168.396	176.819	157.22	0.382	0.458	0.312	sp|Q5GQ66|PIOX_PEA_Alpha-dioxygenase_PIOX_OS=Pisum_sativum_OX=3888_GN=alphaDOX1_PE=1_SV=1
g20954.t1	0.049	0.167	0.025	0.365	0.33	0.316	0.525	0.63	0.409	0.404	0.464	0.412	446.853	455.633	451.291	2261.81	2260.45	2307.36	sp|Q9SWB4|PARP3_SOYBN_Protein_ADP-ribosyltransferase_PARP3_OS=Glycine_max_OX=3847_GN=PARP3_PE=2_SV=1
g22035.t1	0	0	0	0	0	0	0.185	0	0	1.023	0.236	0	4435.67	4010.07	5313.76	11.808	11.857	12.243	sp|Q39837|ALB1_SOYBN_Albumin-1_OS=Glycine_max_OX=3847_PE=1_SV=3
g22471.t1	0	0	0	0	0	0	0	0	0	0.301	0.245	0.463	364.866	386.71	341.142	135.994	129.048	131.092	sp|Q9ZNX6|GSH1_MEDTR_Glutamate--cysteine_ligase,_chloroplastic_OS=Medicago_truncatula_OX=3880_GN=GSH1_PE=2_SV=1
g22883.t2	0	0	0	0	0	0	0	0.171	0	0.292	0	0.395	2282.27	2355.25	1892.36	727.4	661.678	665.306	sp|F4IQK5|VCL21_ARATH_Vicilin-like_seed_storage_protein_At2g18540_OS=Arabidopsis_thaliana_OX=3702_GN=At2g18540_PE=3_SV=1
g2396.t1	0	0	0	0	0.4	0	0	0	0	0	0	0	1642.75	1794.39	1865.36	12346.6	12599.4	13212.3	sp|Q8F201|Y2977_LEPIN_Uncharacterized_RNA_methyltransferase_LA_2977_OS=Leptospira_interrogans_serogroup_Icterohaemorrhagiae_serovar_Lai_(strain_56601)_OX=189518_GN=LA_2977_PE=3_SV=1
g25456.t1	0	0	0	0.208	0.182	0.12	0.525	0.459	0.455	5.416	5.824	4.863	17977.7	17606.2	19113.9	6.836	7.469	6.389	sp|Q8RVH5|7SBG2_SOYBN_Basic_7S_globulin_2_OS=Glycine_max_OX=3847_PE=1_SV=1
g2594.t1	0	0	0	0	0	0	0	0	0	0	0	0	2923.15	2774.13	3105.63	57.719	59.79	58.45	sp|O14841|OPLA_HUMAN_5-oxoprolinase_OS=Homo_sapiens_OX=9606_GN=OPLAH_PE=1_SV=3
g27356.t2	0	0	0	0	0	0	0	0	0.324	291.568	268.567	232.686	787.674	630.289	815.274	0	0.127	0.117	sp|Q9M153|GDL61_ARATH_GDSL_esterase/lipase_At4g01130_OS=Arabidopsis_thaliana_OX=3702_GN=At4g01130_PE=2_SV=1
g28025.t1	0	0.051	0	0.261	0.512	0.299	0.062	0	0	1.865	1.533	2.011	64104.8	67020.6	66139.1	1358.53	1404.46	1393.66	sp|P11827|GLCAP_SOYBN_Beta-conglycinin_alpha'_subunit_OS=Glycine_max_OX=3847_GN=CG-1_PE=1_SV=2
g28031.t1	0	0	0	0	0	0	0.309	0.661	0	0	0	0	4519.88	5186.23	4417.07	20927.8	20829.2	19183	sp|C6T0L2|SLE3_SOYBN_Protein_SLE3_OS=Glycine_max_OX=3847_GN=SLE3_PE=2_SV=1
g29529.t1	0	0	0.05	0.217	0.113	0.162	0.147	0.397	0.216	78.125	78.251	63.497	2712.87	3868.8	2855.37	0.191	0.293	0.166	sp|P24587|AKAP5_RAT_A-kinase_anchor_protein_5_OS=Rattus_norvegicus_OX=10116_GN=Akap5_PE=1_SV=2
g29529.t2	0	0	0	0	0	0	0	0	0	137.114	152.789	180.008	3186.73	2583.69	2779.64	0	0	0	sp|P24587|AKAP5_RAT_A-kinase_anchor_protein_5_OS=Rattus_norvegicus_OX=10116_GN=Akap5_PE=1_SV=2
g3422.t1	0	0	0	60.607	75.229	66.347	17.844	17.374	20.506	38.891	34.988	43.591	349.79	348.582	339.635	136.166	140.29	136.605	sp|O24326|VPE2_PHAVU_Vacuolar-processing_enzyme_OS=Phaseolus_vulgaris_OX=3885_PE=2_SV=1
g4451.t1	0	0.142	0	0.096	0.069	0.034	2.045	1.796	1.914	3.078	2.794	3.407	571.666	590.442	549.471	7315.49	7809.76	7749.77	sp|P13940|LEA29_GOSHI_Late_embryogenesis_abundant_protein_D-29_OS=Gossypium_hirsutum_OX=3635_PE=3_SV=1
g4586.t1	0	0	0	46.608	40.741	26.993	1.212	1.283	0.363	5.811	5.342	3.559	5325.17	5286.38	5678.81	12867.3	13496.4	12391	sp|Q39644|LEA5_CITSI_Late_embryogenesis_abundant_protein_Lea5_OS=Citrus_sinensis_OX=2711_GN=LEA5_PE=2_SV=1
g4703.t1	0	0	0	0	0	0	0	0	0	0	0.21	0.143	2542.78	2572.66	2668.33	43.206	39.109	45.145	sp|Q5KTS5|GRDH_DAUCA_Glucose_and_ribitol_dehydrogenase_OS=Daucus_carota_OX=4039_GN=CAISE5_PE=2_SV=1
g5652.t1	0	0	0	0	0	0	0	0	0	2.149	2.303	1.708	4168.32	3972.33	4762.91	219.02	222.019	226.603	sp|Q647G3|OLE15_ARAHY_Oleosin_Ara_h_15.0101_OS=Arachis_hypogaea_OX=3818_PE=1_SV=1
g601.t1	0	0	0	1.459	1.433	0	0	0	0	49.86	53.545	47.419	48174.3	45327.4	52166.8	1179.24	1234.38	1324.88	sp|P84920|DEF2_VIGUN_Defensin-like_protein_2_OS=Vigna_unguiculata_OX=3917_PE=1_SV=1
g6692.t2	0	0	0	0	0	0	0	0	0	0.963	1.524	2.869	399.578	391.881	365.241	22.124	22.66	22.188	sp|Q8L831|NUDT3_ARATH_Nudix_hydrolase_3_OS=Arabidopsis_thaliana_OX=3702_GN=NUDT3_PE=1_SV=1
g6962.t1	0.025	0.039	0.087	0.113	0.208	0.162	0.093	0.171	0.131	0.387	0.517	0.311	3559.12	3519.64	3417.09	308.414	293.636	299.274	sp|P09439|LOX2_SOYBN_Seed_linoleate_9S-lipoxygenase-2_OS=Glycine_max_OX=3847_GN=LOX1.2_PE=2_SV=1
g7293.t1	0	0	0	0	0	0	0	0	0	4.719	4.475	3.954	992.523	1070.67	964.637	0.535	0.917	0.623	sp|Q8RYD6|AI5L1_ARATH_ABSCISIC_ACID-INSENSITIVE_5-like_protein_1_OS=Arabidopsis_thaliana_OX=3702_GN=DPBF2_PE=1_SV=1
g7595.t1	0	0	0	0	0	0	0	0	0	0	0	0.042	67.782	73.363	66.385	256.155	260.455	242.82	sp|Q39846|SBP65_SOYBN_Seed_biotin-containing_protein_SBP65_OS=Glycine_max_OX=3847_GN=SBP65_PE=2_SV=1
g9602.t2	0	0	0	0	0	0	3.188	2.722	3.427	130.315	113.125	118.219	367.21	381.94	339.987	3.643	2.984	3.769	sp|Q9SY29|PUP4_ARATH_Probable_purine_permease_4_OS=Arabidopsis_thaliana_OX=3702_GN=PUP4_PE=2_SV=1
